# Drug screening identifies the Src/Abl inhibitor Dasatinib as suppressor of IL-23 signalling in skin inflammation

**DOI:** 10.64898/2025.12.04.692333

**Authors:** MJ Valle-Pastor, I Cayuela, JS Yebra, L Senach-Rasilla, G Pastor-Fernández, A Oliva, J Traba, MN Navarro

## Abstract

IL-23-driven IL-17 production by γδ17 and Th17 cells is central to the pathogenesis of psoriasis and other autoimmune disorders. The intracellular mechanisms linking IL-23 signalling to effector cytokine production remain incompletely defined and thus, therapeutic targets downstream of IL-23 are limited. Here, we developed an *in vitro* model based on a γδ17 T cell line to study IL-23 responses and identify pharmacological inhibitors of type 3 immunity. We conducted a drug-repurposing screening of FDA-approved compounds and identified Src/Abl kinase inhibitors Dasatinib and Bosutinib as potent suppressors of IL-23-induced IL-17A production. In vivo, intraperitoneal and topical Dasatinib administration reduced epidermal thickening, immune cell infiltration, and the accumulation of IL-17-producing T cells in the Imiquimod model of skin inflammation. Mechanistically, Dasatinib and Bosutinib blocked IL-23-dependent mTORC1 and mTORC2 activation. Finally, loss-of-function experiments identified the Src kinase Blk as a critical mediator of IL-23-induced mTORC1 activation and IL-17A production in γδ17 T cells. These findings uncover a novel IL-23-Src-mTOR axis in type 3 immunity, opening the door for therapeutic targeting of Src signalling networks in IL-23/IL-17-driven inflammation.
