## Supplemental Table for "Drug screening identifies the Src/Abl inhibitor Dasatinib as suppressor of IL-23 signalling in skin inflammation"

### Sheet: Plate layout
L1300-Selleck-FDA-Approved-Drug-Library
Plate layout: L1300-01
	1	2	3	4	5	6	7	8	9	10	11	Control conditions
a	S1005	S1028	S1046	S1144	S1188	S1199	S1212	S1225	S1241	S1256	S1276	IL-23
	Axitinib	Lapatinib Ditosylate (Tykerb)	Vandetanib (Zactima)	Ivacaftor (VX-770)	Anastrozole	Cladribine	Bendamustine HCL	Etoposide (VP-16)	Vincristine	Rufinamide (Banzel)	Adapalene
b	S1011	S1029	S1047	S1148	S1189	S1200	S1213	S1227	S1243	S1257	S1278	IL-23
	Afatinib (BIBW2992)	Lenalidomide	Vorinostat (SAHA)	Docetaxel (Taxotere)	Aprepitant (MK-0869)	Decitabine	Nelarabine (Arranon)	Evista (Raloxifene Hydrochloride)	Agomelatine	Posaconazole	Altretamine (Hexalen)
c	S1013	S1033	S1064	S1150	S1190	S1202	S1214	S1228	S1247	S1258	S1280	IL-23
f	Bortezomib (Velcade)	Nilotinib (AMN-107)	Masitinib (AB1010)	Paclitaxel (Taxol)	Bicalutamide (Casodex)	Dutasteride	Bleomycin sulfate	Idarubicin HCl	Leflunomide	Prasugrel (Effient)	Amisulpride
d	S1014	S1035	S1068	S1156	S1191	S1204	S1218	S1229	S1248	S1259	S1281	IL-23+Ruxolitinib
h	Bosutinib (SKI-606)	Pazopanib HCl	Crizotinib (PF-02341066)	Capecitabine (Xeloda)	Fulvestrant (Faslodex)	Melatonin	Clofarabine	Fludarabine Phosphate (Fludara)	Vinblastine	Ramelteon (TAK-375)	Aniracetam
e	S1021	S1039	S1082	S1166	S1193	S1206	S1221	S1231	S1250	S1260	S1282	IL-23+Ruxolitinib
b	Dasatinib (BMS-354825)	Rapamycin (Sirolimus)	Vismodegib (GDC-0449)	Cisplatin	Thalidomide	Bisoprolol	Dacarbazine (DTIC-Dome)	Topotecan HCl	MDV3100 (Enzalutamide)	AMG-073 HCl (Cinacalcet hydrochloride)	Artemisinin
f	S1023	S1040	S1119	S1168	S1196	S1208	S1222	S1233	S1251	S1261	S1283	IL-23+Ruxolitinib
d	Erlotinib HCl	Sorafenib (Nexavar)	XL-184 (Cabozantinib)	Valproic acid sodium salt (Sodium valproate)	Exemestane	Doxorubicin (Adriamycin)	Dexrazoxane Hydrochloride	2-Methoxyestradiol	Dienogest	Celecoxib	Asenapine
g	S1025	S1042	S1120	S1178	S1197	S1209	S1223	S1235	S1252	S1267	S1284	unstimulated
f	Gefitinib (Iressa)	Sunitinib Malate (Sutent)	Everolimus (RAD001)	Regorafenib (BAY 73-4506)	Finasteride	Adrucil (Fluorouracil)	Epirubicin Hydrochloride	Letrozole	Entecavir hydrate	Vemurafenib (PLX4032)	Benazepril hydrochloride	Empty
h	S1026	S1044	S1137	S1185	S1198	S1210	S1224	S1237	S1255	S1271	S1285	unstimulated
h	Imatinib Mesylate	Temsirolimus (Torisel)	Malotilate	Ritonavir	Irinotecan	Abitrexate (Methotrexate)	Oxaliplatin (Eloxatin)	Methazolastone	Nepafenac	Acarbose	Biperiden HCl	Empty

### Sheet: L1300-01 list
CatalogNumber	Item Name	Plate Location	M.w.	CAS Number	Indication	Target	Brief Description
S1005	Axitinib	a1	386.47	319460-85-0	Cancer	VEGFR, PDGFR, c-Kit	Axitinib blocked phosphorylation of VEGFR-2 and VEGFR-3 with average IC50s of 0.2 and 0.1 to 0.3 nM.
S1256	Rufinamide (Banzel)	a10	238.19	106308-44-5	Neurological Disease	Sodium Channel	Rufinamide, a triazole derivative, is an anticonvulsant medication.
S1276	Adapalene	a11	412.52	106685-40-9	Inflammation		Adapalene is a third-generation topical retinoid primarily used in the treatment of acne.
Control condition	IL-23	a12
S1028	Lapatinib Ditosylate (Tykerb)	a2	925.46	388082-77-7	Cancer	EGFR, HER2	Lapatinib Ditosylate (GW572016, GW2016) is a potent EGFR and ErbB2 inhibitor with IC50 of 10.8 and 9.2 nM, respectively.
S1046	Vandetanib (Zactima)	a3	475.35	443913-73-3	Cancer	VEGFR	Vandetanib is a VEGFR and EGFR antagonist and a tyrosine kinase inhibitor with IC50 of 60, 90, 40 nM for HUVEC proliferation, PC-9 cells and tyrosine kinase activity, respectively.
S1144	Ivacaftor (VX-770)	a4	392.49	873054-44-5	Respiratory disease	CFTR	Ivacaftor (VX-770, Kalydeco) is a potentiator of CFTR targeting G551D-CFTR and F508del-CFTR with EC50 of 100 nM and 25 nM, respectively.
S1188	Anastrozole	a5	293.37	120511-73-1	Endocrinology	Aromatase	Inhibits the enzyme aromatase
S1199	Cladribine	a6	285.69	4291-63-8	Cancer	DNA/RNA Synthesis	Cladribine (Leustatin) is an adenosine deaminase inhibitor with an IC50 of about 0.2 μM.
S1212	Bendamustine HCL	a7	394.72	3543-75-7	Cancer		Bendamustine inhibits SU-DHL-1 cell proliferation with IC50 at 50 μm.
S1225	Etoposide (VP-16)	a8	588.56	33419-42-0	Cancer	Topoisomerase	Etoposide (Etopophos) is a Topoisomerase II inhibitor (IC50 = 59.2 μM).
S1241	Vincristine	a9	923.04	2068-78-2	Cancer	Microtubule Associated	Vincristine Sulfate is a microtubule function inhibitor with IC50 of 10.4±1.1, 28.1±3.4, 22.4±2.1 µM for HL-60, Bel7402, HO-8910, respectively.
S1011	Afatinib (BIBW2992)	b1	485.94	439081-18-2	Cancer	EGFR, HER2	Afatinib (BIBW2992) irreversibly inhibits EGFR/HER2 including EGFR(wt), EGFR(L858R), EGFR(L858R/T790M) and HER2 with IC50 of 0.5 nM, 0.4 nM, 10 nM and 14 nM, respectively; 100-fold more active against Gefitinib-resistant L858R-T790M EGFR mutant. Phase 3.
S1257	Posaconazole	b10	700.78	171228-49-2	0.906501	1.01516	Posaconazole is a triazole antifungal drug.
S1278	Altretamine (Hexalen)	b11	210.28	645-05-6	Cancer		Altretamine (Hexalen) is an anti-neoplastic agent.
Control condition	IL-23	b12
S1029	Lenalidomide	b2	259.26	191732-72-6	Cardiovascular Disease	TNF-alpha	Lenalidomide also known as CC-5013 & Revlimid is TNF-alpha inhibitor. Revlimid with purity >99% & solubility DMSO is available.
S1047	Vorinostat (SAHA)	b3	264.3	149647-78-9	Cancer	HDAC	Vorinostat also known as SAHA, Zolinza, MK-0683 is an HDAC inhibitor. Vorinostat CAS No 149647-78-9 with purity >99% & solubility DMSO is available.
S1148	Docetaxel (Taxotere)	b4	807.88	114977-28-5	Cancer	Microtubule Associated	An microtubule disassembly inhibitor with IC50 of a range of 0.31–100 ηM.
S1189	Aprepitant (MK-0869)	b5	534.43	170729-80-3	Neurological Disease	Substance P	Substance P antagonists (SPA).
S1200	Decitabine	b6	228.21	2353-33-5	Cardiovascular Disease	DNA/RNA Synthesis	Decitabine (NSC 127716, Dacogen, DAC) is an available nucleoside-based DNA methyltransferase (DNMT) inhibitor with IC50 of 490, 400 and 100 nM for A549, LoVo and LoVo-DX cell lines.
S1213	Nelarabine (Arranon)	b7	297.27	121032-29-9	Cancer	DNA/RNA Synthesis	Nelarabine (Arranon) performes growth inhibitory activity (IC50= 1.61 µM) against MOLT-4 cells.
S1227	Evista (Raloxifene Hydrochloride)	b8	510.04	82640-04-8	Endocrinology	Estrogen/progestogen Receptor	A selective estrogen receptor modulator (SERM). raloxifene inhibited the proliferation of the human breast cancer cell line, MCF-7, with IC50=0.2 nM
S1243	Agomelatine	b9	243.3	138112-76-2	Neurological Disease	5-HT Receptor	Agomelatine is classified as a norepinephrine-dopamine disinhibitor (NDDI) due to its antagonism of the 5-HT2C receptor.
S1013	Bortezomib (Velcade)	c1	384.24	179324-69-7	Cancer	Proteasome	Bortezomib also known as Velcade, MG-341, PS-341 is proteasome Inhibitor, effectively inhibits proteasome activity (Ki-0.6 nM).
S1258	Prasugrel (Effient)	c10	373.44	150322-43-3	1.44622	1.05169	A novel platelet inhibitor
S1280	Amisulpride	c11	369.48	71675-85-9	Neurological Disease		Amisulpride is an atypical antipsychotic used to treat psychosis in schizophrenia and episodes of mania in bipolar disorder.
Control condition	IL-23	c12
S1033	Nilotinib (AMN-107)	c2	529.52	641571-10-0	Cancer	Bcr-Abl	Inhibitor of BCR-ABL, IC50 < 30nM
S1064	Masitinib (AB1010)	c3	498.64	790299-79-5	Respiratory Disease	c-Kit, PDGFR, FGFR, FAK	Masitinib also known as Masivet, AB1010 is a tyrosine kinase, c-Kit, PDGFR, FGFR3, the FAK pathway inhibitor with IC50 of 150 ± 80, 200 ± 40 nM.
S1150	Paclitaxel (Taxol)	c4	853.91	33069-62-4	Cancer	Microtubule Associated	Paclitaxel also known as Taxol, Onxol, Nov-Onxol is a microtubule polymer stabilizer with an IC50 of 0.1 pM for human endothelial cells.
S1190	Bicalutamide (Casodex)	c5	430.37	90357-06-5	Endocrinology	Androgen Receptor, P450	An oral non-steroidal anti-androgen.
S1202	Dutasteride	c6	528.53	164656-23-9	Endocrinology	5-alpha Reductase	5-alpha-reductase inhibitor
S1214	Bleomycin sulfate	c7	1512.62	9041-93-4	Cancer	DNA/RNA Synthesis	A glycopeptide antibiotic produced by the bacterium Streptomyces verticillus.
S1228	Idarubicin HCl	c8	533.95	57852-57-0	Cancer	Topoisomerase	Idarubicin is the anthracycline antibiotic and target DNA topoisomerase II (topo II). MCF-7 cells were sensitive to idarubicin, with an IC 50 value for growth inhibition of 0.01 μM
S1247	Leflunomide	c9	270.21	75706-12-6	Inflammation		Immunosuppressant agent. Its active metabolite is A77 1726 (RS-61980).
S1014	Bosutinib (SKI-606)	d1	530.45	380843-75-4	Cancer	Src,Abl	Bosutinib (SKI-606) is a novel, dual Src/Abl inhibitor with IC50 of 1.2 nM and 1 nM, respectively.
S1259	Ramelteon (TAK-375)	d10	259.34	196597-26-9	Neurological Disease		Ramelteon is a melatonin receptor agonist with both high affinity for melatonin MT1 (IC50 =28.5 ± 8.55 pM)and MT2 (20.1 ± 9.25 pM)receptors and selectivity over the MT3 receptor.
S1281	Aniracetam	d11	219.24	72432-10-1	Neurological Disease	AMPA Receptor-kainate Receptor-NMDA Receptor	Aniracetam is a nootropics and neuroprotective drug.
Control condition	IL-23 + Ruxolitinib	d12
S1035	Pazopanib HCl	d2	473.98	635702-64-6	Cancer	VEGFR, PDGFR, c-Kit	Pazopanib (GW786034) is a novel multi-target inhibitor of VEGFR1, VEGFR2, VEGFR3, PDGFR, FGFR, c-Kit and c-Fms with IC50 of 10 nM, 30 nM, 47 nM, 84 nM, 74 nM, 140 nM and 146 nM, respectively.
S1068	Crizotinib (PF-02341066)	d3	450.34	877399-52-5	Cancer	c-Met	PF-2341066 (Crizotinib) is a potent inhibitor of c-Met and ALK with IC50 of 11 nM and 24 nnM, respectivley.
S1156	Capecitabine (Xeloda)	d4	359.35	154361-50-9	Cancer	DNA/RNA Synthesis	Capecitabine (Xeloda) is an orally-administered chemotherapeutic agent (IC50 = 0.7~5 mM) and prodrug of 5-fluorouracil which is a DNA synthesis inhibitor with an IC50 for 5.0 ± 1.8 μM.
S1191	Fulvestrant (Faslodex)	d5	606.77	129453-61-8	Cancer	Estrogen/progestogen Receptor	Synthetic estrogen receptor antagonist (SERD)
S1204	Melatonin	d6	232.28	73-31-4	Endocrinology		Melatonin is a hormone produced in the brain by the pineal gland from the amino acid tryptophan.
S1218	Clofarabine	d7	303.68	123318-82-1	Cancer	DNA/RNA Synthesis	Inhibits the enzymatic activities of ribonucleotide reductase (IC50 = 65 nM) and DNA polymerase
S1229	Fludarabine Phosphate (Fludara)	d8	365.21	75607-67-9	Cancer	DNA/RNA Synthesis	Fludarabine Phosphate is an analogue of adenosine and deoxyadenosine, which is able to compete with dATP for incorporation into DNA and inhibit DNA synthesis.
S1248	Vinblastine	d9	824.96	865-21-4	Neurological Disease	AChR	Inhibits microtubule formation and nicotinic acetylcholine receptor (nAChR) activity .In cultured chromaffin cells, vinblastine (IC50=8.9 microM).
S1021	Dasatinib (BMS-354825)	e1	488.01	302962-49-8	Cancer	Src, Bcr-Abl, c-Kit	Dasatinib also known as BMS-354825, Sprycel, BMS354825 is ATP-competitive, dual SRC/ABL inhibitor. BMS-354825 inhibits all members of the Src family, including c-Src, Lck, Fyn, and Yes (IC50 < 1.1nmol/L).
S1260	AMG-073 HCl (Cinacalcet hydrochloride)	e10	393.87	364782-34-3	Endocrinology	CaSR	AMG-073 (Cinacalcet hydrochloride) represents a new class of compounds for the treatment of hyperparathyroidism.
S1282	Artemisinin	e11	282.33	63968-64-9	Infection		Artemisinin is a drug used to treat multi-drug resistant strains of falciparum malaria.
Control condition	IL-23 + Ruxolitinib	e12
S1039	Rapamycin (Sirolimus)	e2	914.18	53123-88-9	Immunology	mTOR	Rapamycin also known as Sirolimus & Rapamune is a mTOR inhibitor. Rapamycin Sirolimus inhibits cell motility by suppression of mTOR-mediated pathways.
S1082	Vismodegib (GDC-0449)	e3	421.3	879085-55-9	Cancer	Hedgehog	GDC-0449 (Vismodegib, HhAntag691) is a potent, novel and specific hedgehog inhibitor with IC50 of 3 nM and also inhibits P-gp with IC50 of 3.0 μM.
S1166	Cisplatin	e4	300.05	15663-27-1	Cancer	DNA/RNA Synthesis	Potent anticancer agent that blocks DNA synthesis.
S1193	Thalidomide	e5	258.23	50-35-1	Immunology		Thalidomide was introduced as a sedative drug,immunomodulatory agent and also is investigated for treating symptoms of many cancers.
S1206	Bisoprolol	e6	441.52	104344-23-2	Cardiovascular Disease	Adrenergic Receptor	A selective type β1 adrenergic receptor blocker
S1221	Dacarbazine (DTIC-Dome)	e7	182.18	4342-03-4	Cancer	DNA/RNA Synthesis	Dacarbazine (DTIC-Dome) is an antineoplastic chemotherapy drug used in the treatment of various cancers.
S1231	Topotecan HCl	e8	457.91	119413-54-6	Cancer	Topoisomerase	Topotecan Hydrochloride (Hycamtin) is a topoisomerase I inhibitor with an IC50 of 13 and 2 nM for MCF-7 Luc cells and DU-145 Luc cells.
S1250	MDV3100 (Enzalutamide)	e9	464.44	915087-33-1	Cancer	Androgen Receptor	MDV3100 is an androgen-receptor (AR) antagonist with IC50 of 36 nM.
S1023	Erlotinib HCl	f1	429.9	183319-69-9	Cancer	EGFR	Erlotinib also known as Tarceva, CP-358774, OSI-774, NSC-718781 is a HCL salt with IC50 of 2 nM for HER1/EGFR TK.
S1261	Celecoxib	f10	381.37	169590-42-5	Inflammation	COX	COX-2 inhibitor,IC50=0.04uM
S1283	Asenapine	f11	401.84	85650-56-2	Neurological Disease	Adrenergic Receptor, 5-HT Receptor	Asenapine (Saphris) is a new atypical antipsychotic used for the treatment of schizophrenia and acute mania associated with bipolar disorder .
Control condition	IL-23 + Ruxolitinib	f12
S1040	Sorafenib (Nexavar)	f2	637.03	475207-59-1	Cancer	VEGFR, PDGFR, Raf	Sorafenib Tosylate is a novel, small molecular inhibitor of several tyrosine protein kinases (VEGFR and PDGFR) and RAF/MEK/ERK cascade inhibitor with an IC50 of 6, 22, 38 nM for Raf-1, wt BRAF and V599E mutant BRAF.
S1119	XL-184 (Cabozantinib)	f3	501.51	849217-68-1	Cancer	c-Met	XL184 (Cabozantinib) is a potent VEGFR2 inhibitor with IC50 of 0.035 nM and also inhibits c-Met, Ret, Kit, Flt-1/3/4, Tie2, and AXL with IC50 of 1.3 nM, 4 nM, 4.6 nM, 12 nM/11.3 nM/6 nM, 14.3 nM and 7 nM, respectively.
S1168	Valproic acid sodium salt (Sodium valproate)	f4	166.19	1069-66-5	Cardiovascular Disease	GABA Receptor	Valproic acid sodium salt (Sodium valproate) is a HDAC inhibitor with IC50 of 0.4 mM and also inhibits GABA-transaminase or succinic semialdehyde dehydrogenase.
S1196	Exemestane	f5	296.4	107868-30-4	Endocrinology	Aromatase	Exemestane was found to inhibit human placental aromatase with IC50 of 42 nM.
S1208	Doxorubicin (Adriamycin)	f6	579.98	25316-40-9	Cancer	Topoisomerase	Doxorubicin is a topoisomerase II inhibitor with IC50 of 1 and 2 μM for the inhibition of MCF-7 and MDA-MB231.
S1222	Dexrazoxane Hydrochloride	f7	304.73	149003-01-0	Cardiovascular Disease		A cardioprotective agent
S1233	2-Methoxyestradiol	f8	302.41	362-07-2	Cancer	HIF	2-methoxyestradiol (2ME2) is a natural metabolite of estrogen that is known to inhibit HIF-1 alpha with an IC50 of 0.71 ± 0.11 μM for the inhibition of BPAEC migration.
S1251	Dienogest	f9	311.42	65928-58-7	Endocrinology	Estrogen/progestogen Receptor	Dienogest is an orally active synthetic progesterone (or progestin).
S1025	Gefitinib (Iressa)	g1	446.9	184475-35-2	Cancer	EGFR	Gefitinib also known as ZD-1839 & Iressa is a novel potent EGFR tyrosine kinase & Akt phosphorylations inhibitor with IC50 of 37, 26 and 57 nM.
S1267	Vemurafenib (PLX4032)	g10	489.92	918504-65-1	Cancer	B-Raf	PLX4032 (Vemurafenib, RG7204, Zelboraf, RO5185426) is a novel and potent inhibitor of B-RafV600E with IC50 of 31 nM.
S1284	Benazepril hydrochloride	g11	460.95	86541-74-4	Cardiovascular Disease	RAAS	Benazepril is a medication used to treat high blood pressure.
Control condition	unstimulated	g12
S1042	Sunitinib Malate (Sutent)	g2	532.56	341031-54-7	Cancer	VEGFR, PDGFR, c-Kit, Flt	Sunitinib Malate (Sutent) is a multitargeted FLT3, PDGFRs, VEGFRs, and Kit kinase inhibitor with Ki of 0.009 and 0.008 µM for Flk-1 and PDGFR.
S1120	Everolimus (RAD001)	g3	958.22	159351-69-6	Cancer	mTOR	Everolimus (RAD001) is an mTOR inhibitor of FKBP12 with IC50 of 1.6-2.4 nM.
S1178	Regorafenib (BAY 73-4506)	g4	482.82	755037-03-7	Cancer	VEGFR	Regorafenib (BAY 73-4506, Fluoro-Sorafenib) is a multi-target inhibitor for VEGFR1, VEGFR2, VEGFR3, PDGFRβ, Kit, RET and Raf-1 with IC50 of 13 nM/4.2 nM/46 nM, 22 nM, 7 nM, 1.5 nM and 2.5 nM, respectively.
S1197	Finasteride	g5	372.54	98319-26-7	Endocrinology	5-alpha Reductase	Inhibitor of steroid Type II 5α-reductase
S1209	Adrucil (Fluorouracil)	g6	130.08	51-21-8	Cancer	DNA/RNA Synthesis	Adrucil (Fluorouracil) belongs to the family of drugs called antimetabolites.
S1223	Epirubicin Hydrochloride	g7	579.98	56390-09-1	Cancer	Topoisomerase	Epirubicin Hydrochloride (Ellence) is an anthracyclin antibiotics and a DNA topoisomerase II inhibitor with an IC50 of 12 μg/ml on an estrogen-receptor- positive ER (+) hyperdiploid EAT cell line.
S1235	Letrozole	g8	285.3	112809-51-5	Endocrinology	Aromatase	Aromatase inhibitor. CGS 20267 is a new non-steroidal compound which potently inhibits aromatase in vitro (IC50 of 11.5 nM) and in vivo (ED50 of 1–3 μg/kg p.o.)
S1252	Entecavir hydrate	g9	295.29	209216-23-9	Infection		Entecavir hydrate belongs to the family of medicines called antivirals.
S1026	Imatinib Mesylate	h1	589.71	220127-57-1	Cancer	PDGFR, c-Kit, Bcr-Abl	Imatinib Mesylate is a multitargeted c-kit, PDGF-R and c-ABL inhibitor with IC50 of 3.9 and 2.9 μM for the inhibition of T-cell proliferation stimulated by DCs and PHA, respectively.
S1271	Acarbose	h10	645.6	56180-94-0	Metabolic Disease		Acarbose is an anti-diabetic drug used to treat type 2 diabetes mellitus and, in some countries, prediabetes.
S1285	Biperiden HCl	h11	347.92	1235-82-1	Neurological Disease	AChR	Biperiden is an antiparkinsonian agent of the anticholinergic type.
Control condition	unstimulated	h12
S1044	Temsirolimus (Torisel)	h2	1030.29	162635-04-3	Cancer	mTOR	mTOR inhibitor.
S1137	Malotilate	h3	288.38	59937-28-9	Metabolic Disease		Malotilate is a liver protein metabolism improved compound.
S1185	Ritonavir	h4	720.94	155213-67-5	Infection	HIV Protease	Ritonavir is an inhibitor of HIV protease used to treat HIV infection and AIDS.
S1198	Irinotecan	h5	586.68	97682-44-5	Cancer	Topoisomerase	Irinotecan (Camptosar, Campto, CPT-11) is a topoisomerase I inhibitor with an IC50 of 15.8 and 5.17 μM for LoVo cells and HT-29 cells, respectively.
S1210	Abitrexate (Methotrexate)	h6	454.44	59-05-2	Cancer	DHFR	Abitrexate(Methotrexate) is an antimetabolite and antifolate agent with antineoplastic and immunosuppressant activities.
S1224	Oxaliplatin (Eloxatin)	h7	397.29	61825-94-3	Cancer	DNA/RNA Synthesis	Oxaliplatin (Eloxatin) is a 1,2-diaminocyclohexane (DACH) carrier ligand-based groups of platinum antitumor agent with IC50 of median 1.3, 6.2 and 1.5 mM for SW480 DLD1, HT29, respectively.
S1237	Methazolastone	h8	194.15	85622-93-1	Cancer		P.o. imidazotetrazine second-generation alkylating agent.
S1255	Nepafenac	h9	254.28	78281-72-8	Inflammation		Nepafenac is a non-steroidal anti-inflammatory drug (NSAID).

### Sheet: Screening results
CatalogNumber	Item Name	Plate Location	IL-17_BR1	IL-17_BR2	IL-17_BR3	IL-17_AVG	IL-17_sd	Viab_BR1	Viab_BR2	Viab_BR3	Viab_AVG	Viab_sd
S1046	Vandetanib (Zactima)	A3	23.9623	10.3948	29.889	21.4154	9.99352	102.275	112.961	101.078	105.438	6.54258
S1119	XL-184 (Cabozantinib)	F3	23.7736	21.0314	26.3023	23.7024	2.63616	100.821	95.6112	99.2934	98.5751	2.67798
S1014	Bosutinib (SKI-606)	D1	29.0566	17.4053	33.8866	26.7829	8.47266	101.828	97.703	100.074	99.8684	2.07002
S1021	Dasatinib (BMS-354825)	E1	27.1698	19.8227	34.7368	27.2431	7.45733	102.499	95.4881	100.855	99.6142	3.66657
S1068	Crizotinib (PF-02341066)	D3	34.1509	20.0645	27.9249	27.3801	7.05902	101.828	97.3339	99.6281	99.5966	2.24706
S1251	Dienogest	F9	35.4717	20.3062	30.5722	28.7834	7.73937	101.492	96.5956	100.744	99.6104	2.63762
Control	IL-23 + Ruxolitinib	D12	33.9623	23.4488	32.9633	30.1248	5.80309	93.8829	92.4118	89.9219	92.0722	2.00221
S1228	Idarubicin HCl	C8	28.8679	33.1185	28.9496	30.312	2.4308	3.77098	8.99508	5.23243	5.9995	2.6952
S1042	Sunitinib Malate (Sutent)	G2	25.6604	21.7566	46.6397	31.3522	13.3824	100.597	97.4569	98.5125	98.8554	1.59777
Control	IL-23 + Ruxolitinib	E12	36.2264	26.108	33.3049	31.8798	5.20758	94.89	87.8589	90.145	90.9646	3.58647
Control	IL-23 + Ruxolitinib	F12	36.9811	25.3828	34.9274	32.4304	6.18925	93.8829	91.5505	89.4756	91.6363	2.20487
S1047	Vorinostat (SAHA)	B3	34.717	18.3723	45.7728	32.954	13.7851	97.016	93.7654	96.839	95.8735	1.8278
S1039	Rapamycin (Sirolimus)	E2	45.8491	36.5028	28.2996	36.8838	8.78093	99.8135	94.9959	100.967	98.5921	3.16735
Control	unstimulated	G12	54.1509	30.701	41.503	42.1183	11.7371	93.8829	91.6735	90.0335	91.8633	1.93171
S1011	Afatinib (BIBW2992)	B1	23.2075	12.8122	92.6721	42.8973	43.4185	101.044	97.703	101.078	99.942	1.93904
S1214	Bleomycin sulfate	C7	43.3962	35.2941	51.836	43.5088	8.27153	4.24095	12.7974	5.36631	7.46821	4.64936
Control	unstimulated	H12	54.9057	31.668	51.3237	45.9658	12.5111	94.89	90.8121	90.926	92.2094	2.32216
S1035	Pazopanib HCl	D2	55.6604	65.0282	28.4211	49.7032	19.0167	101.044	96.8417	100.074	99.3201	2.20053
S1178	Regorafenib (BAY 73-4506)	G4	56.7925	47.3811	48.3348	50.8361	5.18033	99.9254	95.1189	101.078	98.7076	3.16089
S1284	Benazepril hydrochloride	G11	54.9057	43.755	54.5687	51.0765	6.34279	100.821	97.4569	99.7397	99.3391	1.71724
S1064	Masitinib (AB1010)	C3	49.2453	44.2385	61.5713	51.685	8.92024	101.828	97.8261	102.306	100.653	2.45995
S1023	Erlotinib HCl	F1	61.3208	66.4786	35.2227	54.3407	16.7563	101.716	94.9959	98.8472	98.5196	3.37189
S1025	Gefitinib (Iressa)	G1	60.3774	58.7429	44.4534	54.5246	8.76007	100.037	97.703	101.19	99.6435	1.77655
S1029	Lenalidomide	B2	66.9811	68.4126	28.2996	54.5644	22.7573	101.156	96.9647	101.525	99.8819	2.53307
S1120	Everolimus (RAD001)	G3	46.7925	40.8541	86.3365	57.9944	24.7239	99.8135	97.703	102.417	99.9779	2.36141
S1208	Doxorubicin (Adriamycin)	F6	68.6792	59.4682	49.5303	59.2259	9.57676	52.4804	41.5915	37.5976	43.8898	7.703
S1223	Epirubicin Hydrochloride	G7	69.434	47.6229	61.2297	59.4289	11.0165	30.1007	20.5496	17.0695	22.5733	6.74716
S1260	AMG-073 HCl (Cinacalcet hydrochloride)	E10	60.9434	58.9847	59.351	59.7597	1.04135	101.716	96.3495	101.748	99.9377	3.10754
S1281	Aniracetam	D11	60.9434	57.776	61.4859	60.0684	2.00376	100.932	96.2264	101.859	99.6728	3.02041
S1233	2-Methoxyestradiol	F8	65.8491	54.3916	60.4611	60.2339	5.7321	101.044	96.3495	100.744	99.3792	2.62813
S1156	Capecitabine (Xeloda)	D4	81.5094	24.4158	77.4552	61.1268	31.8572	99.7016	90.3199	101.971	97.3308	6.17674
S1044	Temsirolimus (Torisel)	H2	48.1132	52.6994	84.413	61.7419	19.7672	99.9254	96.5956	100.967	99.1626	2.28331
S1202	Dutasteride	C6	84.3396	25.8662	75.491	61.899	31.5173	101.828	94.3806	101.748	99.3187	4.27669
S1252	Entecavir hydrate	G9	88.4906	32.635	67.7199	62.9485	28.2318	101.94	95.1189	100.186	99.0815	3.54191
S1082	Vismodegib (GDC-0449)	E3	59.6226	61.1604	71.9898	64.2576	6.74025	100.821	95.1189	101.413	99.1176	3.47556
S1026	Imatinib Mesylate	H1	68.6792	72.7639	54.17	65.2044	9.77184	100.709	97.4569	100.409	99.5249	1.79717
S1235	Letrozole	G8	80	58.5012	59.5218	66.0077	12.1285	100.821	97.2108	101.413	99.8149	2.27454
S1191	Fulvestrant (Faslodex)	D5	70.3774	67.4456	61.4859	66.4363	4.53084	100.932	96.7186	101.636	99.7625	2.65943
S1218	Clofarabine	D7	73.2075	52.6994	74.4663	66.7911	12.2199	100.709	96.9647	101.078	99.584	2.27585
S1222	Dexrazoxane Hydrochloride	F7	79.434	62.1273	59.778	67.1131	10.7347	100.373	101.148	96.6158	99.3791	2.42427
S1250	MDV3100 (Enzalutamide)	E9	84.9057	62.6108	60.9735	69.4967	13.3697	100.597	98.0722	101.859	100.176	1.92834
S1028	Lapatinib Ditosylate (Tykerb)	A2	63.9623	56.5673	89.5142	70.0146	17.2872	100.597	98.5644	101.525	100.229	1.51412
S1193	Thalidomide	E5	69.0566	70.83	70.7088	70.1985	0.99073	100.261	97.9491	102.083	100.098	2.07155
S1257	Posaconazole	B10	77.3585	74.6978	59.8634	70.6399	9.42709	100.709	97.703	101.19	99.8673	1.88966
S1040	Sorafenib (Nexavar)	F2	75.283	73.7309	63.4008	70.8049	6.45892	101.156	97.58	100.298	99.6779	1.86692
S1168	Valproic acid sodium salt (Sodium valproate)	F4	67.1698	73.7309	72.9291	71.2766	3.5791	99.3659	97.8261	101.19	99.4607	1.68397
S1224	Oxaliplatin (Eloxatin)	H7	83.0189	63.0943	67.9761	71.3631	10.3851	100.709	97.4569	101.525	99.8968	2.15201
S1197	Finasteride	G5	74.1509	76.1483	68.5739	72.9577	3.92565	99.7016	97.58	101.078	99.4534	1.7624
S1259	Ramelteon (TAK-375)	D10	76.4151	75.6648	70.1964	74.0921	3.39456	101.38	95.1189	102.306	99.6016	3.90956
S1255	Nepafenac	H9	78.8679	66.9621	76.5158	74.1153	6.30546	102.051	95.9803	97.0621	98.3646	3.23839
S1227	Evista (Raloxifene Hydrochloride)	B8	78.4906	75.1813	72.6729	75.4483	2.91799	100.709	94.3806	101.636	98.9085	3.94861
S1137	Malotilate	H3	69.434	75.1813	86.3365	76.9839	8.59422	102.835	93.8884	100.855	99.1928	4.69916
S1150	Paclitaxel (Taxol)	C4	109.434	35.0524	86.5927	77.0263	38.1024	99.254	96.3495	101.748	99.1171	2.7018
S1190	Bicalutamide (Casodex)	C5	76.0377	81.95	73.7831	77.257	4.21778	99.7016	98.6874	100.744	99.7109	1.02819
S1283	Asenapine	F11	73.5849	83.6422	77.1136	78.1136	5.10269	99.9254	99.3027	101.078	100.102	0.900984
S1166	Cisplatin	E4	72.6415	85.0927	77.1136	78.2826	6.30736	100.373	98.6874	101.748	100.269	1.53283
S1231	Topotecan HCl	E8	73.3962	69.863	91.7165	78.3252	11.7309	101.492	98.5644	101.19	100.415	1.61017
S1213	Nelarabine (Arranon)	B7	90.566	68.4126	77.199	78.7259	11.1554	100.373	97.2108	100.967	99.5169	2.01908
S1189	Aprepitant (MK-0869)	B5	78.8679	81.4666	78.7361	79.6902	1.53978	100.932	98.6874	101.19	100.27	1.37656
S1282	Artemisinin	E11	88.6792	73.7309	77.1136	79.8412	7.8386	100.597	95.7342	101.859	99.3968	3.23412
S1280	Amisulpride	C11	86.0377	81.95	71.819	79.9356	7.32031	100.932	98.4413	101.748	100.374	1.72258
S1261	Celecoxib	F10	88.1132	77.357	75.064	80.1781	6.967	102.275	98.9336	101.859	101.023	1.82121
S1144	Ivacaftor (VX-770)	A4	83.5849	72.7639	85.5679	80.6389	6.89164	99.9254	96.9647	101.413	99.4344	2.2645
S1229	Fludarabine Phosphate (Fludara)	D8	81.6981	85.5761	75.2348	80.8364	5.22423	100.485	97.703	101.748	99.9786	2.0694
S1198	Irinotecan	H5	85.0943	74.2143	84.0307	81.1131	5.99816	101.38	93.8884	100.744	98.6708	4.15382
S1221	Dacarbazine (DTIC-Dome)	E7	88.4906	84.6092	72.6729	81.9242	8.24355	101.044	97.0878	100.074	99.4022	2.06218
S1196	Exemestane	F5	78.1132	91.8614	76.5158	82.1635	8.43655	99.7016	96.3495	100.409	98.82	2.16863
S1204	Melatonin	D6	86.9811	86.5431	73.2707	82.265	7.79235	103.059	96.5956	97.6199	99.0914	3.47367
S1243	Agomelatine	B9	93.0189	80.0161	76.9428	83.3259	8.53383	101.268	96.5956	101.525	99.7962	2.77476
S1005	Axitinib	A1	78.1132	69.1378	104.089	83.78	18.1517	100.597	97.703	85.1246	94.4748	8.22578
S1285	Biperiden HCl	H11	101.887	68.4126	81.725	84.0081	16.8535	101.94	99.7949	101.413	101.049	1.11769
S1206	Bisoprolol	E6	87.7358	93.3118	72.2459	84.4312	10.9148	101.828	99.4258	100.409	100.554	1.20751
S1200	Decitabine	B6	88.4906	92.1031	78.3091	86.3009	7.15293	101.044	96.5956	101.859	99.8331	2.83327
S1258	Prasugrel (Effient)	C10	89.6226	94.2788	77.9675	87.2897	8.40216	101.044	96.5956	102.864	100.168	3.2246
S1185	Ritonavir	H4	93.5849	91.1362	77.5406	87.4205	8.64348	100.709	95.1189	101.859	99.229	3.60563
S1209	Adrucil (Fluorouracil)	G6	90.1887	91.3779	80.7857	87.4508	5.80269	100.821	97.703	100.855	99.793	1.81003
S1256	Rufinamide (Banzel)	A10	102.075	86.7849	73.7831	87.5478	14.1616	100.932	107.301	102.083	103.439	3.39397
S1237	Methazolastone	H8	108.679	97.9049	65.9266	90.8369	22.2355	100.932	96.7186	101.302	99.6509	2.54613
S1199	Cladribine	A6	101.887	83.1587	87.6174	90.8877	9.78293	102.499	96.2264	101.413	100.046	3.35231
S1188	Anastrozole	A5	91.3208	89.6857	93.9368	91.6478	2.14432	100.373	95.4881	100.186	98.6823	2.76788
S1271	Acarbose	H10	101.887	102.498	72.0751	92.1533	17.3909	101.828	96.3495	102.083	100.087	3.23893
S1278	Altretamine (Hexalen)	B11	96.7925	92.5866	89.4108	92.9299	3.7028	100.261	101.272	100.521	100.684	0.524752
S1212	Bendamustine HCL	A7	112.075	86.5431	86.6781	95.0989	14.7023	102.387	89.8277	101.19	97.8016	6.93151
S1225	Etoposide (VP-16)	A8	112.075	87.5101	86.0803	95.2219	14.6131	98.6945	97.8261	100.632	99.0509	1.43661
Control	IL-23	B12	97.1698	98.1467	92.9974	96.1046	2.73488	99.0302	97.703	100.298	99.0103	1.29735
S1267	Vemurafenib (PLX4032)	G10	125.094	90.1692	76.2596	97.1744	25.1597	99.7016	99.0566	101.078	99.9456	1.03277
S1248	Vinblastine	D9	106.604	91.6197	93.339	97.1875	8.19993	101.492	98.0722	92.1532	97.2391	4.72479
S1210	Abitrexate (Methotrexate)	H6	112.453	103.948	83.1768	99.8593	15.0603	100.037	98.9336	100.855	99.9421	0.964425
Control	IL-23	C12	106.038	96.938	97.7797	100.252	5.02842	100.373	99.918	100.855	100.382	0.468752
Control	IL-23	A12	96.7925	104.915	109.223	103.644	6.31206	100.597	102.379	98.8472	100.608	1.76595
S1148	Docetaxel (Taxotere)	B4	105.849	118.695	96.6695	107.071	11.0633	100.821	92.5349	100.632	97.9959	4.73032
S1247	Leflunomide	C9	144.151	112.168	87.6174	114.645	28.3481	100.597	96.5956	98.9587	98.717	2.01153
S1276	Adapalene	A11	131.698	137.792	115.628	128.373	11.4503	101.268	95.6112	102.194	99.6912	3.56358
S1241	Vincristine	A9	199.811	130.54	148.847	159.733	35.8958	100.485	93.1501	100.298	97.9775	4.18169
S1033	Nilotinib (AMN-107)	C2	162.83	160.999	337.409	220.413	101.326	97.5755	96.1034	92.2648	95.3146	2.74184
S1013	Bortezomib (Velcade)	C1	528.302	638.678	98.3806	421.787	285.464	90.3021	89.3355	92.711	90.7829	1.73836
